# Single locus phosphoproteomics reveals phosphorylation of RPA-1 is required for generation of single-strand DNA following a break at a subtelomeric locus

**DOI:** 10.1101/2022.06.15.496243

**Authors:** Emilia McLaughlin, Annick Dujeancourt-Henry, Thibault Chaze, Quentin Giai Gianetto, Mariette Matondo, Michael D Urbaniak, Lucy Glover

## Abstract

Damage to the genetic material of the cell poses a universal threat to all forms of life. Central to the DNA damage response (DDR) is a phosphorylation signalling cascade that leads to the co-ordination of the cellular response to a DNA break. Identifying the proteins that are phosphorylated is crucial to understanding the mechanisms underlying this DDR. We have used SILAC-based quantitative phosphoproteomics to profile changes in phosphorylation site abundance following a single double strand break (DSB) at a chromosome internal locus and the subtelomeric bloodstream form expression site in *Trypanosoma brucei*. We report >6500 phosphorylation sites, including a core set of 211 DSB responsive phosphorylation sites. Along with phosphorylation of canonical DNA damage factors, we find that there is a striking distinction between the proteins phosphorylated in response to a chromosome internal DSB and one at the active BES and describe a single phosphorylation event on Replication factor A (RPA) 1 that is required for efficient resection at a bloodstream form expression site.
