## Supplemental dataset 2 for "Single locus phosphoproteomics reveals phosphorylation of RPA-1 is required for generation of single-strand DNA following a break at a subtelomeric locus"

### Sheet: Sig enriched phosphosites VSGup
Protein ID and phospho site	Protein	Ratio VSGup I/UI (Log 2)	Localization probability	VSGup Signifance B
Tb927.6.4820 S171	chromosomal passenger complex protein 1	7.04876	0.985691	1.56683e-100
Tb927.5.2570 S624	eukaryotic translation initiation factor 3 subunit b	3.98859	1	1.24543e-19
Tb927.6.3430 T85	Serine/threonine-protein kinase NEK10, putative	3.83512	1	9.01891e-13
Tb927.1.4010 S141	primase 2	3.82212	1	5.20713e-23
Tb927.9.12490 S1195	hypothetical protein, conserved	3.15843	0.998702	1.73878e-13
Tb927.9.12490 T1198	hypothetical protein, conserved	3.15843	0.998702	1.73878e-13
Tb927.9.12490 T1200	hypothetical protein, conserved	3.15843	0.998702	1.73878e-13
Tb927.11.8470 S37	zinc finger protein family member, putative	3.14793	0.999143	2.0823e-13
Tb927.8.2330 S167	hypothetical protein, conserved	2.68921	0.961755	4.536e-07
Tb927.10.4860 T162	hypothetical protein, conserved	2.59522	0.983771	8.80388e-09
Tb927.8.5300 S392	hypothetical protein, conserved	2.57618	0.999183	6.44529e-11
Tb927.8.5300 T395	hypothetical protein, conserved	2.57618	0.991672	6.44529e-11
Tb10.v4.0250 S304	variant surface glycoprotein (VSG, pseudogene), putative	2.37387	0.991439	6.86992e-06
Tb927.9.8330 S242	hypothetical protein	2.30749	1	2.14921e-09
Tb927.9.14470 S945	ubiquitin carboxyl-terminal hydrolase, putative	2.23085	0.999999	9.96687e-12
Tb927.8.5050 S695	OTU-like cysteine protease, putative	2.18498	0.991984	3.23617e-05
Tb927.10.5190 S112	Kinesin associated protein, putative	2.10383	0.999871	3.00331e-06
Tb927.4.2640 S1272	hypothetical protein, conserved	2.05821	0.996293	1.27073e-06
Tb927.4.5310 S281	Repressor of differentiation kinase 2	1.96088	1	6.08192e-06
Tb927.8.4200 S587	hypothetical protein, conserved	1.90045	1	2.4119e-05
Tb927.11.8080 S33	btb/poz domain containing protein, putative	1.8662	0.997787	0.000343803
Tb927.11.8080 T38	btb/poz domain containing protein, putative	1.8662	0.993545	0.000343803
Tb927.7.2120 S151	hypothetical protein, conserved	1.80954	1	3.00861e-08
Tb927.7.7160 S839	kinetoplastid-specific dual specificity phosphatase, putative	1.78253	0.996594	2.5307e-05
Tb927.1.1960 S100	chaperone protein DnaJ, putative	1.74222	0.999999	8.10988e-05
Tb927.10.2440 S63	Metacaspase-4	1.72023	0.999998	9.9104e-05
Tb927.10.2440 T56	Metacaspase-4	1.72023	0.999853	9.9104e-05
Tb927.10.3780 S631	hypothetical protein, conserved	1.70026	0.963015	1.19817e-05
Tb927.11.16650 S133	hypothetical protein, conserved	1.69933	0.999999	8.226e-05
Tb927.11.16650 S142	hypothetical protein, conserved	1.69933	0.999947	8.226e-05
Tb927.3.1920 S254	General negative regulator of transcription subunit 5	1.63329	0.995944	2.51837e-05
Tb927.10.12510 S36	P-type H+-ATPase, putative	1.59077	0.999999	1.04205e-06
Tb927.11.3300 S51	Spindle assembly abnormal 4	1.57502	0.998137	1.23554e-06
Tb927.7.2660 S288	zinc finger protein family member, putative	1.55493	0.983499	0.000301159
Tb927.8.4780 S68	Flagellar Member 3	1.50513	1	0.000626699
Tb927.6.820 S307	Pumilio homology domain family member 4	1.49442	0.999914	0.000503712
Tb927.6.820 T311	Pumilio homology domain family member 4	1.49442	0.967859	0.000503712
Tb927.8.1050 S2193	SUMO-interacting motif-containing protein	1.48445	1	0.000418019
Tb927.10.15390 S259	Flagellum attachment zone protein 7	1.45149	0.999999	0.000554699
Tb927.9.2075 S1052	hypothetical protein	1.44164	1	0.000777842
Tb927.8.5450 T67	amino acid permease 24	1.43797	0.999431	0.00080131
Tb927.11.830 S449	hypothetical protein, conserved	1.41857	0.980312	0.000731874
Tb927.11.830 T446	hypothetical protein, conserved	1.41857	0.998239	0.000731874
Tb927.8.3700 S697	hypothetical protein, conserved	1.4055	1	0.000815801
Tb927.8.3700 S702	hypothetical protein, conserved	1.4055	1	0.000815801
Tb927.9.2470 S697	nucleolar protein	1.37884	0.999997	8.10611e-06
Tb927.10.10010 S85	mRNA turnover protein 4 homolog, putative	1.3774	0.986663	0.000338947
Tb927.10.2930 S187	hypothetical protein, conserved	1.3658	1	2.4537e-05
Tb927.8.4400 S615	Outer dynein arm docking complex protein 1, putative	1.32981	0.988399	4.31376e-06
Tb927.9.4450 S273	hypothetical protein	1.3147	0.970225	4.64872e-05
Tb927.10.14340 S1144	hypothetical protein, conserved	1.30632	1	5.17455e-05
Tb927.11.12640 S651	PH domain containing protein, putative	1.30422	1	5.75989e-05
Tb927.9.4450 S269	hypothetical protein	1.29831	0.996174	5.72946e-05
Tb927.1.4310 S667	Flagellum attachment zone protein 2	1.25223	0.967149	0.000110541
Tb927.11.14020 S86	nuclear RNA binding domain 2	1.22897	0.966323	0.000138255
Tb927.3.1200.2 S582	hypothetical protein, conserved	1.16356	1	0.000318521
Tb927.7.1420 S1140	hypothetical protein, conserved	1.15892	1	0.000309148
Tb927.10.10280 S2186	microtubule-associated protein, putative	1.15218	1	6.28682e-05
Tb927.11.16890 S553	Tetratricopeptide-like helical domain containing protein	1.14209	0.995706	0.000381779
Tb927.1.2100 S81	Calpain-like protein 1.1	1.11417	0.999438	0.000277646
Tb927.3.3840 S300	Family of unknown function (DUF572), putative	1.10266	1	0.000633745
Tb927.10.8440 S524	glucose transporter 1B	1.0706	1	0.000192222
Tb927.10.2880 S2565	Voltage-dependent calcium channel subunit, putative	1.03921	0.999998	0.000671221
Tb927.3.3300 T496	Flagellum attachment zone protein 19	1.03921	0.999994	0.000671221
Tb927.2.100 S2	retrotransposon hot spot protein 1 (RHS1), putative	0.968718	1	0.000703028
Tb927.8.7970 S275	hypothetical protein	-1.16718	0.999936	0.000809388
Tb927.11.9400 S817	hypothetical protein, conserved	-1.18692	1	0.000653276
Tb927.1.4310 S529	Flagellum attachment zone protein 2	-1.22658	1	0.000420573
Tb927.10.12330 S201	zinc finger protein family member, putative	-1.25126	1	0.000317635
Tb927.11.11600 S486	hypothetical protein, conserved	-1.26185	1	0.000281148
Tb927.6.1870 S102	Eukaryotic translation initiation factor 4E-4	-1.33195	1	0.000529114
Tb927.11.3250 S4091	dynein heavy chain, putative	-1.33253	0.999985	0.000121539
Tb927.11.3250 S4089	dynein heavy chain, putative	-1.33253	0.999985	0.000121539
Tb927.6.1870 S114	Eukaryotic translation initiation factor 4E-4	-1.33541	0.999862	0.000511015
Tb927.1.4310 S598	Flagellum attachment zone protein 2	-1.43932	0.999984	3.15909e-05
Tb927.11.9400 S885	hypothetical protein, conserved	-1.54191	0.999969	5.5115e-05
Tb927.10.13580 S468	major facilitator superfamily protein (MFS), putative	-1.54608	0.956221	0.000143561
Tb927.11.16630 S75	major facilitator superfamily, putative	-1.56098	1	0.000123135
Tb927.11.13360 S494	AAA ATPase, putative	-1.57579	0.991614	0.000849501
Tb927.11.11600 S645	hypothetical protein, conserved	-1.58545	1	9.54179e-05
Tb927.9.2470 S695	nucleolar protein	-1.59027	0.999998	3.13466e-05
Tb927.11.1740 S77	intraflagellar transport protein 88	-1.59553	1	0.000380181
Tb927.11.4200 S454	mannose-specific lectin, putative	-1.59654	0.994876	2.91002e-05
Tb927.11.11600 S583	hypothetical protein, conserved	-1.60117	1	0.000362043
Tb927.8.4780 S3484	Flagellar Member 3	-1.63765	1	1.77502e-05
Tb927.10.1490 S1005	Temperature dependent protein affecting M2 dsRNA replication	-1.64562	0.999999	5.01773e-05
Tb927.1.4310 S409	Flagellum attachment zone protein 2	-1.65963	0.997939	0.000682061
Tb927.10.2930 S84	hypothetical protein, conserved	-1.70092	0.995906	0.000148625
Tb927.9.9520 S277	zinc finger protein family member, putative	-1.7504	0.961728	0.000332924
Tb927.4.1890 S11	hypothetical protein, conserved	-1.79001	0.999867	1.90668e-07
Tb927.4.1890 S12	hypothetical protein, conserved	-1.79001	0.999953	1.90668e-07
Tb927.1.4310 S410	Flagellum attachment zone protein 2	-1.82317	0.997467	0.00018271
Tb927.9.2470 S692	nucleolar protein	-1.93517	0.999999	3.48274e-07
Tb927.9.5730 S382	nucleosome assembly protein-like protein	-1.99407	0.999962	5.98527e-09
Tb927.6.1730 S1274	hypothetical protein, conserved	-2.00474	0.999999	3.70816e-05
Tb927.10.16100 S7	FK506-binding protein (FKBP)-type peptidyl-prolyl isomerase	-2.01619	0.997309	3.33768e-05
Tb927.7.6690 S180	Trypanosoma specific protein, unknown function	-2.1011	1	2.54832e-06
Tb927.11.4000 T453	hypothetical protein, conserved	-2.10519	1	1.44492e-05
Tb927.9.5730 S397	nucleosome assembly protein-like protein	-2.15386	1	3.0936e-10
Tb927.10.16100 S13	FK506-binding protein (FKBP)-type peptidyl-prolyl isomerase	-2.27697	0.999983	2.60907e-06
Tb927.11.9400 S846	hypothetical protein, conserved	-2.31955	0.978219	0.00043128
Tb927.8.6640 S69	Male sterility protein, putative	-2.32764	1	0.000247315
Tb927.8.6640 S70	Male sterility protein, putative	-2.32764	1	0.000247315
Tb927.6.3720 S522	hypothetical protein, conserved	-2.41565	0.965565	3.99146e-05
Tb927.8.6280 Y92	cyclophilin-type peptidyl-prolyl cis-trans isomerase, putative	-2.43799	1	0.000671809
Tb927.11.12120 S108	RNA-binding protein, putative	-2.5541	0.997235	5.57569e-05
Tb927.8.7970 S277	hypothetical protein	-2.56098	0.999914	5.96075e-14
Tb927.4.5120 T400	hypothetical protein, conserved	-2.56115	1	3.29168e-06
Tb927.8.3100 S414	coronin, putative	-2.61945	1	1.54888e-14
Tb927.11.14270 S114	STE group serine/threonine-protein kinase, putative	-2.7117	0.997257	3.59327e-05
Tb927.3.1110 S355	Putative intraflagellar transport protein A1	-2.73006	0.99928	4.39628e-13
Tb927.2.4230 S517	NUP-1 protein, putative	-2.75419	0.993771	5.46197e-07
Tb927.10.16100 T9	FK506-binding protein (FKBP)-type peptidyl-prolyl isomerase	-2.79586	0.956086	6.85701e-09
Tb927.8.3100 S419	coronin, putative	-2.79947	1	2.02416e-16
Tb11.v5.0452.1 S2	GTPase activating protein, putative	-2.89776	0.999999	9.75343e-06
Tb927.3.1110 S356	Putative intraflagellar transport protein A1	-2.91594	0.986853	5.4198e-11
Tb927.5.1950 S360	hypothetical protein, conserved	-3.0255	0.999413	2.04533e-10
Tb927.5.1950 S365	hypothetical protein, conserved	-3.0255	0.999911	2.04533e-10
Tb927.11.12120 S111	RNA-binding protein, putative	-3.03801	0.998532	1.50809e-06
Tb927.11.12120 T112	RNA-binding protein, putative	-3.03801	0.999843	1.50809e-06
Tb927.10.1620 S513	phosphoserine/threonine/tyrosine-binding protein, putative	-3.08779	0.97537	2.22622e-16
Tb927.3.1900 S799	conserved protein, unknown function	-3.19456	1	4.13742e-07
Tb927.7.3230 S14	hypothetical protein, conserved	-3.27063	1	3.85198e-06
Tb927.10.16100 S6	FK506-binding protein (FKBP)-type peptidyl-prolyl isomerase	-3.31833	0.999858	7.73085e-14
Tb927.6.4040 S183	mitochondrial ribosomal protein L28	-3.49434	1	1.76567e-10
Tb927.10.16100 S3	FK506-binding protein (FKBP)-type peptidyl-prolyl isomerase	-3.77893	0.999852	7.69915e-29
Tb927.10.16100 S2	FK506-binding protein (FKBP)-type peptidyl-prolyl isomerase	-3.77893	0.999801	7.02249e-24
Tb927.3.5020 S1139	Flagellar Member 6	-3.91984	0.999996	1.35912e-25
Tb927.3.5020 S1145	Flagellar Member 6	-3.91984	0.996802	1.35912e-25
Tb927.3.1110 S364	Putative intraflagellar transport protein A1	-4.5448	0.999468	9.98107e-25
Tb927.10.14010 T393	tubulin cofactor C domain-containing protein RP2	-4.9317	1	3.0328e-14
Tb927.10.14010 S397	tubulin cofactor C domain-containing protein RP2	-4.9317	0.963635	1.79157e-12
Tb927.3.4900 T212	tRNA isopentenyltransferase, putative	-5.21341	1	9.2386e-16
Tb927.3.4900 Y209	tRNA isopentenyltransferase, putative	-5.21341	1	9.2386e-16
Tb927.10.4290 S58	hypothetical protein, conserved	-5.82812	0.996126	3.70016e-27

### Sheet: Sig enriched phosphosites 1HR
Protein ID and phospho site	Proetin	Ratio INT I/UI (Log 2)	Localization probability	INT Significance B of I/UI ratio
Tb09.v4.0092 T481	variant surface glycoprotein (VSG, pseudogene), putative	-3.29889	0.994062	1.44196e-06
Tb09.v4.0092 Y484	variant surface glycoprotein (VSG, pseudogene), putative	-3.29889	0.994338	1.44196e-06
Tb927.1.2100 S104	Calpain-like protein 1.1	2.72146	0.999886	3.22953e-06
Tb927.1.2100 S13	Calpain-like protein 1.1	2.10017	0.999389	0.000295002
Tb927.1.2100 S285	Calpain-like protein 1.1	2.88331	0.952452	9.09379e-08
Tb927.1.2100 S292	Calpain-like protein 1.1	2.05662	0.999707	1.18437e-07
Tb927.1.2100 S77	Calpain-like protein 1.1	2.35459	0.990669	4.39226e-06
Tb927.1.2100 S81	Calpain-like protein 1.1	2.10695	0.999438	3.34948e-06
Tb927.1.4310 S228	Flagellum attachment zone protein 2	2.41473	1	9.23322e-08
Tb927.1.4310 S229	Flagellum attachment zone protein 2	2.41473	1	9.23322e-08
Tb927.1.4310 S264	Flagellum attachment zone protein 2	1.56886	0.999999	0.000589386
Tb927.1.4310 S410	Flagellum attachment zone protein 2	1.62302	0.997467	0.00021229
Tb927.1.4310 S451	Flagellum attachment zone protein 2	2.0939	0.976313	8.84346e-06
Tb927.1.4310 S452	Flagellum attachment zone protein 2	2.0939	0.994743	8.84346e-06
Tb927.1.4310 S453	Flagellum attachment zone protein 2	2.0939	0.998446	8.84346e-06
Tb927.1.4310 S456	Flagellum attachment zone protein 2	2.18005	0.9998	4.74188e-06
Tb927.1.4310 S535	Flagellum attachment zone protein 2	2.10645	1	4.62652e-05
Tb927.1.4310 S601	Flagellum attachment zone protein 2	2.64729	0.999973	1.95971e-07
Tb927.10.10010 S85	mRNA turnover protein 4 homolog, putative	2.33825	0.986663	5.90314e-05
Tb927.10.11780 S289	hypothetical protein, conserved	2.04457	0.99998	6.33931e-06
Tb927.10.11780 S292	hypothetical protein, conserved	1.75975	0.999994	5.96769e-05
Tb927.10.11780 S293	hypothetical protein, conserved	1.83806	0.999999	2.76841e-05
Tb927.10.11880 T99	hypothetical protein, conserved	-2.50873	0.999972	0.000151663
Tb927.10.14010 T393	tubulin cofactor C domain-containing protein RP2	1.64759	1	0.000170145
Tb927.10.14770 T6	Associated kinase of Tb14-3-3	1.43333	0.999497	0.000175517
Tb927.10.1490 S1005	Temperature dependent protein affecting M2 dsRNA replication, putative	-1.60327	0.999999	0.00059901
Tb927.10.16100 S13	FK506-binding protein (FKBP)-type peptidyl-prolyl isomerase, putative	2.2022	0.999983	1.42754e-08
Tb927.10.16100 S2	FK506-binding protein (FKBP)-type peptidyl-prolyl isomerase, putative	1.6736	0.999801	0.00024037
Tb927.10.16100 S6	FK506-binding protein (FKBP)-type peptidyl-prolyl isomerase, putative	1.57928	0.999858	0.000540343
Tb927.10.16100 T9	FK506-binding protein (FKBP)-type peptidyl-prolyl isomerase, putative	2.07139	0.956086	9.61503e-08
Tb927.10.1630 S270	atp-binding cassette sub-family e member 1	8.42004	1	9.77502e-67
Tb927.10.3340 S152	CMGC/MAPK protein kinase, putative	-2.70425	0.999808	0.000659484
Tb927.10.4830 S117	hypothetical protein, conserved	-4.97111	1	3.94411e-32
Tb927.10.4860 T162	hypothetical protein, conserved	2.13659	0.983771	7.19044e-06
Tb927.10.5310 S525	SNF1-related protein kinases, putative	1.63115	0.998438	0.000294498
Tb927.10.5880 S598	Proteophosphoglycan, putative	3.35021	0.999973	6.32721e-10
Tb927.10.5950 S197	Serine/threonine-protein kinase NEK17, putative	2.61873	0.997822	6.13622e-08
Tb927.10.5950 T195	Serine/threonine-protein kinase NEK17, putative	2.61873	0.991093	6.13622e-08
Tb927.10.8060 S237	SET domain containing protein, putative	1.80079	1	0.000671865
Tb927.11.10650 S276	Adaptor protein complex AP-3 subunit beta-3	2.03974	1	3.33192e-06
Tb927.11.11600 S259	hypothetical protein, conserved	2.84197	0.958672	4.66545e-06
Tb927.11.11600 S586	hypothetical protein, conserved	1.71392	1	1.0096e-05
Tb927.11.11600 S642	hypothetical protein, conserved	1.40152	1	0.000303614
Tb927.11.11770 S162	Eukaryotic translation initiation factor 4E-3	-1.89873	0.999993	0.000465728
Tb927.11.12120 S108	RNA-binding protein, putative	-2.42329	0.997235	0.000256603
Tb927.11.12120 S111	RNA-binding protein, putative	-3.52849	0.998532	7.7536e-08
Tb927.11.12120 T112	RNA-binding protein, putative	-3.52849	0.999843	7.7536e-08
Tb927.11.13110 S566	hypothetical protein, conserved	-2.34718	0.999314	0.00021233
Tb927.11.13110 S570	hypothetical protein, conserved	-2.34718	0.975415	0.00021233
Tb927.11.14560 S220	Cleavage and polyadenylation specificity factor CPSF160, putative	1.7212	0.99993	8.61418e-05
Tb927.11.14750 S159	PSP1 C-terminal conserved region, putative	-1.54987	1	0.000352754
Tb927.11.14970 S561	hypothetical protein, conserved	2.02453	1	0.000476698
Tb927.11.15120 S77	hypothetical protein, conserved	2.46837	0.999713	3.18323e-07
Tb927.11.15140 S82	bilobe region protein, putative	1.69929	1	9.12665e-06
Tb927.11.3700.2 S6	Uncharacterised ACR, YagE family COG1723, putative, unspecified product	1.85364	1	0.00047286
Tb927.11.3920 S94	hypothetical protein, conserved	1.42369	0.995399	0.000193738
Tb927.11.6440 S428	hypothetical protein, conserved	-1.29385	1	0.00062689
Tb927.11.7140 S64	cell cycle sequence binding phosphoprotein (RBP33), putative	-2.16372	1	0.00013516
Tb927.11.7140 T68	cell cycle sequence binding phosphoprotein (RBP33), putative	-2.16372	0.992784	0.00013516
Tb927.11.8450 S40	Amastin surface glycoprotein, putative	1.38907	0.999888	0.000343334
Tb927.11.9130 S43	Replication factor A protein 1	2.60888	0.971035	9.69803e-09
Tb927.11.9400 S270	hypothetical protein, conserved	-1.77888	0.999921	8.49816e-06
Tb927.11.9400 S846	hypothetical protein, conserved	2.93576	0.978219	5.35876e-07
Tb927.11.9400 T844	hypothetical protein, conserved	1.371	0.998897	0.000328989
Tb927.2.4050 S61	hypothetical protein, conserved	2.4347	0.996117	8.36854e-08
Tb927.2.4230 S517	NUP-1 protein, putative	2.58957	0.993771	8.503e-08
Tb927.3.1010 S381	hypothetical protein, conserved	1.6564	0.999927	1.97877e-05
Tb927.3.1110 S355	Putative intraflagellar transport protein A1	3.44573	0.99928	6.40103e-12
Tb927.3.1110 S356	Putative intraflagellar transport protein A1	3.65157	0.986853	4.42421e-16
Tb927.3.1110 S364	Putative intraflagellar transport protein A1	2.36303	0.999468	1.7436e-07
Tb927.3.1630 S12	casein kinase 1, putative	1.7226	0.957546	6.89412e-06
Tb927.3.2070 S369	hypothetical protein, conserved	-2.72566	1	0.000250635
Tb927.3.2070 T368	hypothetical protein, conserved	-2.72566	1	0.000250635
Tb927.3.2070 Y371	hypothetical protein, conserved	-2.72566	1	0.000250635
Tb927.3.3130 S1178	Present in the outer mitochondrial membrane proteome 24	2.36	0.999999	7.81423e-07
Tb927.3.3130 S1216	Present in the outer mitochondrial membrane proteome 24	2.68138	1	1.26467e-08
Tb927.3.4900 T212	tRNA isopentenyltransferase, putative	2.31037	1	0.000279925
Tb927.3.4900 Y209	tRNA isopentenyltransferase, putative	2.31037	1	0.000279925
Tb927.4.2080 S329	Coiled-coil and C2 domain-containing protein	2.28738	1	3.88594e-09
Tb927.4.2920 S269	hypothetical protein, conserved	1.67197	0.999989	1.26238e-05
Tb927.4.3510 S26	DNA-directed RNA polymerase subunit, putative	2.44276	0.971492	7.59735e-08
Tb927.4.3510 S31	DNA-directed RNA polymerase subunit, putative	2.44276	0.996319	7.59735e-08
Tb927.6.1730 S1271	hypothetical protein, conserved	1.5693	0.999949	4.09443e-05
Tb927.6.1730 S1274	hypothetical protein, conserved	1.97247	0.999999	2.8403e-05
Tb927.6.1870 S114	Eukaryotic translation initiation factor 4E-4	-1.50594	0.999862	0.000131269
Tb927.6.1910 S233	hypothetical protein, conserved	-1.98913	1	0.000800278
Tb927.6.1910 S237	hypothetical protein, conserved	-1.98913	1	0.000800278
Tb927.6.3330 S254	hypothetical protein, conserved	1.78772	0.97335	0.000138998
Tb927.6.3720 S522	hypothetical protein, conserved	2.40792	0.965565	5.69022e-10
Tb927.6.4710 T553	calmodulin, putative	2.05506	0.999381	1.86317e-05
Tb927.7.2650 S178	hypothetical protein, conserved	2.43568	0.999934	2.35096e-07
Tb927.7.2650 T173	hypothetical protein, conserved	1.92979	1	2.14532e-05
Tb927.7.2940 S113	histone H2A, putative	1.65782	1	0.000432564
Tb927.7.2940 S133	histone H2A, putative	2.43058	1	2.0283e-06
Tb927.7.2940 T131	histone H2A, putative	2.43058	1	2.0283e-06
Tb927.7.3560 S973	Component of motile flagella 7	1.6845	1	0.000407584
Tb927.7.4910 S230	hypothetical protein, conserved	-2.6444	0.990892	0.000246997
Tb927.7.5240 S294	Flagellum attachment zone protein 21	3.35248	0.999999	1.11611e-12
Tb927.7.5450 S343	lipin	2.73626	0.982178	1.02145e-05
Tb927.7.5940 T577	Protein Associated with Differentiation	1.47586	1	0.000751401
Tb927.7.6610 S78	hypothetical protein, conserved	2.03136	1	1.20862e-07
Tb927.7.6730 S323	hypothetical protein, conserved	-2.78538	0.999997	5.12405e-05
Tb927.7.810 S1137	hypothetical protein, conserved	1.54265	0.99999	0.000606757
Tb927.7.810 S1141	hypothetical protein, conserved	-2.44804	0.985408	1.53309e-05
Tb927.7.810 S1144	hypothetical protein, conserved	2.16672	0.999188	0.000191007
Tb927.7.810 T1140	hypothetical protein, conserved	2.41816	0.9699	9.19485e-05
Tb927.8.2860 S2	hypothetical protein, conserved	1.73604	0.987979	0.000273888
Tb927.8.3100 S419	coronin, putative	1.76086	1	0.000802094
Tb927.8.3710 S52	3'-5' exonuclease	1.68724	0.999905	0.000343037
Tb927.8.4170 S165	RNA-binding protein, putative	2.91594	1	6.16815e-14
Tb927.8.6280 Y92	cyclophilin-type peptidyl-prolyl cis-trans isomerase, putative	1.81476	1	0.000146336
Tb927.8.6660 T582	paraflagellar rod component, putative	-3.11379	0.999999	6.69686e-16
Tb927.8.7650 S8	amino acid transporter, putative	1.4755	0.999155	0.000143339
Tb927.8.7970 T290	hypothetical protein	2.00014	1	1.04513e-05
Tb927.8.8350 S156	Kinesin-13 4b, putative	-2.60147	0.997504	0.00016039
Tb927.9.10870 S9	hypothetical protein, conserved	1.62298	0.999999	0.000315278
Tb927.9.10960 S5	ATP-dependent DEAD/H RNA helicase, putative	9.19621	0.993464	1.71024e-79
Tb927.9.14030 S372	hypothetical protein, conserved	2.26661	0.972678	1.4623e-06
Tb927.9.1750 S1601	Fibronectin type III domain containing protein, putative	1.49488	1	0.000641935
Tb927.9.2470 S695	nucleolar protein	2.04051	0.999998	8.28379e-05
Tb927.9.2760 S412	EB1-like C-terminal motif containing protein, putative	-1.6045	0.999808	0.000593222
Tb927.9.3130 S356	hypothetical protein, conserved	1.59445	0.99776	0.000695943
Tb927.9.3130 T358	hypothetical protein, conserved	1.59445	0.99564	0.000695943
Tb927.9.7520 S225	hypothetical protein, conserved	-1.99815	1	0.000428942
Tb927.9.7690 T1037	SUMO-interacting motif-containing protein	1.53012	1	0.000477291
Tb927.9.8880 S373	actin B	2.57017	0.999988	1.05444e-07
Tb927.9.9690 T21	hypothetical protein, conserved	-5.29223	0.993287	4.39817e-17
Tb927.9.9940 S101	parkin coregulated gene protein	-2.66804	1	0.000345301
